# Application of Computer Vision Tools to Maize Genomic Data for Trait Prediction and Gene Discovery

**DOI:** 10.64898/2026.05.21.726890

**Authors:** Steven A. Higgins, Emily Anible, Mughilan Muthupari, Christopher Dibble, Robert W. Murdoch

**Author notes:** Correspondence: Robert W. Murdoch, Battelle Memorial Institute, 505 King Avenue, Columbus, OH 43201, USA.

## Abstract

Artificial intelligence and machine learning for computer vision (CV) and image recognition is a rapidly evolving field with multiple potential applications in plant genomics. While CV has been widely adopted by the research community for plant phenotyping and disease surveillance, applications of CV tools to plant genome analysis are underrepresented. CV tools may complement traditional statistical classification tools used in plant genomics, since CV perceives problems holistically rather than granularly (in terms of pattern recognition), which is particularly applicable to analysis of large, complex eukaryotic genomes. In this study, we report on a new strategy to apply existing CV tools to classify plant genotypes and predict genotype-phenotype relationships. A technique was developed for converting maize genome resequencing data into a set of images reminiscent of a quick response (QR) code. Several hundred maize genomes were processed and it was demonstrated that CV models can successfully categorize genome images into heterotic groups (accuracy and recall > 0.8). Models for classifying genome images into phenotypic trait groups (such as short, medium, and high plant height) performed with moderate success for the most heritable trait analyzed (ear height; accuracy and recall > 0.5). Querying model results permitted identification of genome regions that were important for model classification predictions. The CV model results revealed enriched metabolic pathways consistent with traits under consideration. Overall, our initial application of CV tools to plant genome analysis highlights its applicability to genomic data. Design of new CV architectures optimized for genome-derived images may further improve upon our initial results generated using only off-the-shelf CV tools optimized for unrelated image analysis tasks.

**Core ideas:**

- AI/ML computer vision (CV) tools were applied to encoded maize genomes
- CV image classification tools were able to successfully classify encoded genomes into heterotic groups
- Trait values of maize strain ear height could be predicted with moderate success
- Genome regions encoding plausible metabolic pathways used by the classifier were identified
- Recommendations for improved success of CV for genotype-to-phenotype are discussed
