## Supplemental Table S1 for "Application of Computer Vision Tools to Maize Genomic Data for Trait Prediction and Gene Discovery"

### Sheet: Supplmental_Table_1_enriched_pa
description	database	trait_level	subset_occurrences	subset_total	genome_occurrences	genome_total	enrichment_factor	p_value	p_adjust
urate conversion to allantoin I	MGDB	2	2	159	2	5647	35.5157	0.000787944	0.0945533
urate conversion to allantoin I	MGDB	1	2	248	2	5647	22.7702	0.00192128	0.318932
99998 Others	KEGG	2	1	565	2	22373	19.7991	0.0498707	1
Oryzalide A biosynthesis	PR	1	2	79	3	2139	18.0506	0.00394516	0.268271
Glycerol degradation I	PR	0	2	81	3	2139	17.6049	0.00414611	0.232182
Threonine degradation	PR	0	2	81	4	2139	13.2037	0.00808842	0.444863
Aspartate biosynthesis I	PR	0	2	81	4	2139	13.2037	0.00808842	0.444863
stachyose biosynthesis	MGDB	2	3	159	9	5647	11.8386	0.00162406	0.193263
cadmium transport I	MGDB	1	2	248	4	5647	11.3851	0.0108688	1
00515 Mannose type O-glycan biosynthesis [PATH:ko00515]	PR	2	2	646	7	22373	9.89518	0.0158748	1
L-aspartate biosynthesis	MGDB	0	2	239	5	5647	9.45105	0.0163893	1
L-aspartate degradation I	MGDB	0	2	239	5	5647	9.45105	0.0163893	1
L-tyrosine biosynthesis III	MGDB	0	2	239	5	5647	9.45105	0.0163893	1
D-<i>myo</i>-inositol-5-phosphate metabolism	MGDB	0	2	239	5	5647	9.45105	0.0163893	1
Cardiolipin biosynthesis	PR	2	2	57	8	2139	9.38158	0.0176244	0.793099
Dolichyl-diphosphooligosaccharide biosynthesis	PR	0	2	81	6	2139	8.80247	0.0192435	1
Ureide biosynthesis	PR	2	2	57	9	2139	8.33918	0.0222755	0.980123
Development of root hair	PR	2	3	57	14	2139	8.04135	0.00530259	0.243919
sinapate ester biosynthesis	MGDB	0	2	239	6	5647	7.87587	0.023903	1
stachyose biosynthesis	MGDB	1	3	248	9	5647	7.59005	0.00577245	0.946681
phytate degradation I	MGDB	1	2	248	6	5647	7.59005	0.0256299	1
Asparagine biosynthesis	PR	0	2	81	7	2139	7.54497	0.0262845	1
Cardiolipin biosynthesis	PR	0	2	81	8	2139	6.60185	0.0341946	1
00981 Insect hormone biosynthesis [PATH:ko00981]	PR	2	3	646	16	22373	6.49371	0.0101344	0.932365
Ureide biosynthesis	PR	1	2	79	9	2139	6.01688	0.040974	1
Development of root hair	PR	1	3	79	14	2139	5.80199	0.013154	0.881319
xyloglucan biosynthesis	MGDB	1	2	248	8	5647	5.69254	0.0451474	1
folate transformations II	MGDB	2	3	159	19	5647	5.60775	0.0152382	1
indole-3-acetate biosynthesis I	MGDB	0	4	239	17	5647	5.55944	0.00481569	0.69346
superpathway of sucrose and starch metabolism I (non-photosynthetic tissue)	MGDB	0	3	239	13	5647	5.45253	0.015624	1
Suberin biosynthesis	PR	0	3	81	16	2139	4.95139	0.0205151	1
folate transformations II	MGDB	1	4	248	19	5647	4.79372	0.00835179	1
00905 Brassinosteroid biosynthesis [PATH:ko00905]	KEGG	1	5	770	31	22373	4.68643	0.00385113	0.362006
00760 Nicotinate and nicotinamide metabolism [PATH:ko00760]	KEGG	2	5	565	47	22373	4.21258	0.00645924	0.523199
L-aspartate degradation II	MGDB	0	3	239	17	5647	4.16958	0.0328054	1
99992 Structural proteins	PR	2	4	646	35	22373	3.95807	0.0177457	1
methylsalicylate degradation	MGDB	1	6	248	35	5647	3.90346	0.00374725	0.618296
00905 Brassinosteroid biosynthesis [PATH:ko00905]	KEGG	2	3	565	31	22373	3.83209	0.0426792	1
D-<i>myo</i>-inositol (145)-trisphosphate biosynthesis	MGDB	0	3	239	19	5647	3.73068	0.0439495	1
99997 Function unknown	PR	2	9	646	85	22373	3.66704	0.000770398	0.0731878
00902 Monoterpenoid biosynthesis [PATH:ko00902]	PR	2	4	646	38	22373	3.64559	0.0233871	1
photosynthesis light reactions	MGDB	0	4	239	26	5647	3.63502	0.0224626	1
indole-3-acetate biosynthesis II	MGDB	0	4	239	26	5647	3.63502	0.0224626	1
00196 Photosynthesis - antenna proteins [PATH:ko00196]	KEGG	1	4	770	32	22373	3.63198	0.0233015	1
00902 Monoterpenoid biosynthesis [PATH:ko00902]	KEGG	1	4	770	38	22373	3.05851	0.0407491	1
00920 Sulfur metabolism [PATH:ko00920]	KEGG	1	9	770	89	22373	2.93823	0.00353016	0.335365
00195 Photosynthesis [PATH:ko00195]	KEGG	2	7	565	95	22373	2.91776	0.0103187	0.825495
00510 N-Glycan biosynthesis [PATH:ko00510]	KEGG	1	6	770	60	22373	2.90558	0.0168797	1
C4 photosynthetic carbon assimilation cycle PEPCK type	MGDB	0	5	239	42	5647	2.81281	0.0309023	1
00100 Steroid biosynthesis [PATH:ko00100]	KEGG	1	7	770	73	22373	2.78618	0.0127033	1
baicalein degradation (hydrogen peroxide detoxification)	MGDB	2	5	159	64	5647	2.77467	0.0334096	1
00860 Porphyrin and chlorophyll metabolism [PATH:ko00860]	KEGG	1	7	770	80	22373	2.54239	0.0201981	1
00053 Ascorbate and aldarate metabolism [PATH:ko00053]	KEGG	1	7	770	82	22373	2.48038	0.0228083	1
sesamin biosynthesis	MGDB	2	6	159	87	5647	2.44936	0.0352267	1
matairesinol biosynthesis	MGDB	2	6	159	88	5647	2.42153	0.0369579	1
00040 Pentose and glucuronate interconversions [PATH:ko00040]	KEGG	2	7	565	130	22373	2.13221	0.0470816	1
03012 Translation factors [BR:ko03012]	KEGG	1	17	770	248	22373	1.99173	0.00566776	0.527102
03011 Ribosome [BR:ko03011]	KEGG	1	40	770	592	22373	1.96323	4.27e-05	0.00414287
99980 Enzymes with EC numbers	PR	2	29	646	533	22373	1.88435	0.000903789	0.0849562
00010 Glycolysis / Gluconeogenesis [PATH:ko00010]	KEGG	1	14	770	220	22373	1.84901	0.0204909	1
03019 Messenger RNA biogenesis [BR:ko03019]	PR	2	43	646	816	22373	1.82503	0.000117958	0.0113239
03011 Ribosome [BR:ko03011]	KEGG	2	26	565	592	22373	1.73911	0.00476723	0.390913
03032 DNA replication proteins [BR:ko03032]	KEGG	1	41	770	715	22373	1.66614	0.00104841	0.100647
99980 Enzymes with EC numbers	KEGG	2	21	565	533	22373	1.56016	0.0306588	1
03041 Spliceosome [BR:ko03041]	KEGG	1	34	770	644	22373	1.534	0.00935192	0.860377
03011 Ribosome [BR:ko03011]	PR	2	26	646	592	22373	1.52105	0.0232797	1
02000 Transporters [BR:ko02000]	PR	2	45	646	1049	22373	1.48569	0.00544751	0.506619
03009 Ribosome biogenesis [BR:ko03009]	KEGG	2	22	565	591	22373	1.47405	0.0463756	1
99980 Enzymes with EC numbers	KEGG	1	27	770	533	22373	1.47187	0.0301495	1
03032 DNA replication proteins [BR:ko03032]	KEGG	2	26	565	715	22373	1.43994	0.0411991	1
03032 DNA replication proteins [BR:ko03032]	PR	2	29	646	715	22373	1.4047	0.0424873	1
02000 Transporters [BR:ko02000]	KEGG	2	37	565	1049	22373	1.3967	0.0260259	1
04121 Ubiquitin system [BR:ko04121]	PR	2	46	646	1156	22373	1.37813	0.0176692	1
04121 Ubiquitin system [BR:ko04121]	KEGG	1	54	770	1156	22373	1.35728	0.0142759	1
04121 Ubiquitin system [BR:ko04121]	KEGG	2	39	565	1156	22373	1.33593	0.0409366	1
04131 Membrane trafficking [BR:ko04131]	PR	2	63	646	1636	22373	1.33367	0.0118922	1
04131 Membrane trafficking [BR:ko04131]	KEGG	2	54	565	1636	22373	1.30703	0.0263716	1
04131 Membrane trafficking [BR:ko04131]	KEGG	1	69	770	1636	22373	1.22546	0.045966	1
